# Dr. Sim: Similarity Learning for Transcriptional Phenotypic Drug discovery

**DOI:** 10.1101/2021.09.23.461458

**Authors:** Zhiting Wei, Sheng Zhu, Xiaohan Chen, Chenyu Zhu, Bin Duan, Qi Liu

## Abstract

Transcriptional phenotypic drug discovery has achieved great success, and various compound perturbation-based data resources, such as Connectivity Map (CMap) and Library of Integrated Network-Based Cellular Signatures (LINCS), have been presented. Computational strategies fully mining these resources for phenotypic drug discovery have been proposed, and among them, a fundamental issue is to define the proper similarity between the transcriptional profiles to elucidate the drug mechanism of actions and identify new drug indications. Traditionally, this similarity has been defined in an unsupervised way, and due to the high dimensionality and the existence of high noise in those high-throughput data, it lacks robustness with limited performance. In our study, we present Dr. Sim, which is a general learning-based framework that automatically infers similarity measurement rather than being manually designed and can be used to characterize transcriptional phenotypic profiles for drug discovery with generalized good performance. We evaluated Dr. Sim on comprehensively publicly available *in vitro* and *in vivo* datasets in drug annotation and repositioning using high-throughput transcriptional perturbation data and indicated that Dr. Sim significantly outperforms the existing methods and is proved to be a conceptual improvement by learning transcriptional similarity to facilitate the broad utility of high-throughput transcriptional perturbation data for phenotypic drug discovery. The source code and usage of Dr. Sim is available at https://github.com/bm2-lab/DrSim/.
