## Supplementary Table S3 for "Dr. Sim: Similarity Learning for Transcriptional Phenotypic Drug discovery"

### Sheet: BRCA
The ranks of the FDA-approved drugs predicted by Dr. Sim and the other six methods in BRCA.
	Mehtods	Rank	Drug	MOA
MCF7	Dr. Sim	1;4	Methotrexate;Gemcitabine	Dihydrofolate reductase inhibitor; Ribonucleotide reductase inhibitor
	no-LDA	2;3	Methotrexate;Gemcitabine	Dihydrofolate reductase inhibitor; Ribonucleotide reductase inhibitor
	Cosine	18	Gemcitabine	Ribonucleotide reductase inhibitor
	KS
	GSEA	12	Gemcitabine	Ribonucleotide reductase inhibitor
	XSum	13	Gemcitabine	Ribonucleotide reductase inhibitor
	ssCMap	16	Gemcitabine	Ribonucleotide reductase inhibitor
	XCosine	14	Gemcitabine	Ribonucleotide reductase inhibitor

### Sheet: LUAD
The ranks of the FDA-approved drugs predicted by Dr. Sim and the other six methods in LUAD.
	Methods	Rank	Drug	MOA
A549	Dr. Sim	7	Afatinib	EGFR inhibitor
	no-LDA
	Cosine
	KS
	GSEA
	XSum
	ssCMap
	XCosine	15	Gemcitabine	Ribonucleotide reductase inhibitor
The ranks of the FDA-approved drugs predicted by Dr. Sim and the other six methods in LUAD.
HCC515	Dr. Sim	5	Gemcitabine	Ribonucleotide reductase inhibitor
	no-LDA
	Cosine
	KS
	GSEA
	XSum
	ssCMap
	XCosine

### Sheet: AD
The ranks of the FDA-approved drugs predicted by Dr. Sim and the other six methods in AD.
Methods	Rank	Drug	MOA
Dr. Sim	6	memantine	Glutamatergic
no-LDA
Cosine
KS
GSEA
XSum
ssCMap
XCosine

### Sheet: PRAD
The ranks of drugs that have been validated in vivo in PRAD
	Rank	Drug	MOA	PubMed
PC3	2	Calcitriol	Vitamin D receptor agonist	16886675
	3	Bosutinib	ABL inhibitor|BCR-ABL kinase inhibitor|SRC inhibitor	20423991
The ranks of drugs that have been validated in vivo in PRAD
VCAP	1	Gemcitabine	Ribonucleotide reductase inhibitor	Phase II study of single agent gemcitabine in patients with hormone refractory prostate cancer (HRPC)
	2	Etoposide	Topoisomerase inhibitor	11249548
