## Supplementary Table S4 for "Dr. Sim: Similarity Learning for Transcriptional Phenotypic Drug discovery"

### Sheet: BRCA
FDA-approved drug of BRCA
abraxane
paclitaxel
albumin-stabilized
nanoparticle
formulation
afatinib
dimaleate
afinitor
everolimus
afinitor
disperz
everolimus
alecensa
alectinib
alectinib
alimta
pemetrexed
disodium
alunbrig
brigatinib
atezolizumab
avastin
bevacizumab
bevacizumab
brigatinib
capmatinib
hydrochloride
carboplatin
ceritinib
crizotinib
cyramza
ramucirumab
dabrafenib
mesylate
dacomitinib
docetaxel
doxorubicin
hydrochloride
durvalumab
entrectinib
erlotinib
hydrochloride
everolimus
gavreto
pralsetinib
gefitinib
gilotrif
afatinib
dimaleate
gemcitabine
hydrochloride
gemzar
gemcitabine
hydrochloride
imfinzi
durvalumab
infugem
gemcitabine
hydrochloride
ipilimumab
iressa
gefitinib
keytruda
pembrolizumab
lorbrena
lorlatinib
lorlatinib
mekinist
trametinib
methotrexate
sodium
mvasi
bevacizumab
necitumumab
nivolumab
opdivo
nivolumab
osimertinib
mesylate
paclitaxel
paclitaxel
albumin-stabilized
nanoparticle
formulation
paraplat
carboplatin
paraplatin
carboplatin
pembrolizumab
pemetrexed
disodium
portrazza
necitumumab
pralsetinib
ramucirumab
retevmo
selpercatinib
rozlytrek
entrectinib
selpercatinib
tabrecta
capmatinib
hydrochloride
tafinlar
dabrafenib
mesylate
tagrisso
osimertinib
mesylate
tarceva
erlotinib
hydrochloride
taxotere
docetaxel
tecentriq
atezolizumab
trametinib
trexall
methotrexate
sodium
vizimpro
dacomitinib
vinorelbine
tartrate
xalkori
crizotinib
yervoy
ipilimumab
zirabev
bevacizumab
zykadia
ceritinib

### Sheet: LUAD
FDA-approved drug of LUAD
abraxane
paclitaxel
albumin-stabilized
nanoparticle
formulation
afatinib
dimaleate
afinitor
everolimus
afinitor
disperz
everolimus
alecensa
alectinib
alectinib
alimta
pemetrexed
disodium
alunbrig
brigatinib
atezolizumab
avastin
bevacizumab
bevacizumab
brigatinib
capmatinib
hydrochloride
carboplatin
ceritinib
crizotinib
cyramza
ramucirumab
dabrafenib
mesylate
dacomitinib
docetaxel
doxorubicin
hydrochloride
durvalumab
entrectinib
erlotinib
hydrochloride
everolimus
gavreto
pralsetinib
gefitinib
gilotrif
afatinib
dimaleate
gemcitabine
hydrochloride
gemzar
gemcitabine
hydrochloride
imfinzi
durvalumab
infugem
gemcitabine
hydrochloride
ipilimumab
iressa
gefitinib
keytruda
pembrolizumab
lorbrena
lorlatinib
lorlatinib
mekinist
trametinib
methotrexate
sodium
mvasi
bevacizumab
necitumumab
nivolumab
opdivo
nivolumab
osimertinib
mesylate
paclitaxel
paclitaxel
albumin-stabilized
nanoparticle
formulation
paraplat
carboplatin
paraplatin
carboplatin
pembrolizumab
pemetrexed
disodium
portrazza
necitumumab
pralsetinib
ramucirumab
retevmo
selpercatinib
rozlytrek
entrectinib
selpercatinib
tabrecta
capmatinib
hydrochloride
tafinlar
dabrafenib
mesylate
tagrisso
osimertinib
mesylate
tarceva
erlotinib
hydrochloride
taxotere
docetaxel
tecentriq
atezolizumab
trametinib
trexall
methotrexate
sodium
vizimpro
dacomitinib
vinorelbine
tartrate
xalkori
crizotinib
yervoy
ipilimumab
zirabev
bevacizumab
zykadia
ceritinib

### Sheet: PRAD
FDA-approved drug of PRAD
abiraterone
acetate
apalutamide
bicalutamide
cabazitaxel
casodex
bicalutamide
darolutamide
degarelix
docetaxel
eligard
leuprolide
acetate
enzalutamide
erleada
apalutamide
firmagon
degarelix
flutamide
goserelin
acetate
jevtana
cabazitaxel
leuprolide
acetate
lupron
depot
leuprolide
acetate
lynparza
olaparib
mitoxantrone
hydrochloride
nilandron
nilutamide
nilutamide
nubeqa
darolutamide
olaparib
provenge
sipuleucel-t
radium
dichloride
rubraca
rucaparib
camsylate
rucaparib
camsylate
sipuleucel-t
taxotere
docetaxel
xofigo
radium
dichloride
xtandi
enzalutamide
yonsa
abiraterone
acetate
zoladex
goserelin
acetate
zytiga
abiraterone
acetate

### Sheet: AD
FDA-approved drug of AD
donepezil
rivastigmine
galantamine
memantine
aducanumab
belsomra
suvorexant
